# Pan-cancer analysis reveals mtDNA copy number as a key determinant of mutational load and disease progression in cancer

**DOI:** 10.1101/2025.11.18.689019

**Authors:** Anamika Acharyya, Riddhiman Dhar

**Affiliations:** Department of Bioscience and Biotechnology, IIT Kharagpur, India

**Keywords:** MtDNA copy number, Pan-cancer, Mutational load, Differential expression, Cancer progression, Chemotherapy response

## Abstract

Mitochondrial DNA (mtDNA) copy number determines the functional state of mitochondria and thus, influences cellular energy production, growth, metabolism, and stress response. Variation in mtDNA copy number has been observed across many cancer types and has been linked to changes in gene expression programs. However, whether mtDNA copy number has any influence on mutation accumulation in cancer is unknown. Further, the actual impact of mtDNA copy number variation on cancer progression remains unclear with conflicting reports across a few cancer types. Here, through a pan-cancer analysis of whole genome data, we show that mtDNA copy number increases with an increase in mutational load in cancer. The increase in mtDNA copy number bears a signature of compensation for detrimental effects on mitochondrial function caused by increased mutational load. We also show that the samples with low mtDNA generally have increased expression of cancer promoting genes whereas high mitochondrial activity is linked to higher activity of tumor suppressor genes. We further demonstrate that low mtDNA copy number increases the likelihood of chemotherapy resistance. Taken together, these results reveal a central role of mtDNA copy number variation in determining mutational load, disease progression, and therapy response across a variety of cancer types. These findings can help design new strategies for disease management and therapy development in cancer.
