## Supplementary tables for "Pan-cancer analysis reveals mtDNA copy number as a key determinant of mutational load and disease progression in cancer": TableS1.xlsx

### Sheet: MutationData
	Table S1: List of cancer types along with the corresponding number of samples included in mutation analysis
	Cancer_type	No. of samples
	Biliary-AdenoCA	13
	Bone-Benign	8
	Bone-Epith	5
	Bone-Osteosarc	28
	Breast-AdenoCA	59
	Breast-DCIS	2		Breast ductal carcinoma in situ
	Breast-LobularCa	3		Lobular breast carcinoma
	CNS-Medullo	136		Medulloblastoma
	CNS-PiloAstro	72		Pilocytic Astrocytoma
	Eso-AdenoCa	36
	Head-SCC	1		Squamous cell carcinoma
	Kidney-RCC	35		Renal cell carcinoma
	Liver-HCC	186		Hepatocellular carcinoma
	Lymph-BNHL	72		B-cell non-Hodgkin lymphoma
	Lymph-CLL	94		Chronic lymphocytic leukemia
	Myeloid-AML	14		Acute myeloid leukemia
	Myeloid-MDS	1		Myelodysplastic syndromes
	Myeloid-MPN	19		Myeloproliferative neoplasms
	Ovary-AdenoCA	58
	Panc-AdenoCA	153
	Panc-Endocrine	82
	Prost-AdenoCA	94
	Skin-Melanoma	54
	Stomach-AdenoCA	5
