## Supplementary tables for "Pan-cancer analysis reveals mtDNA copy number as a key determinant of mutational load and disease progression in cancer": TableS2.xlsx

### Sheet: Sheet1
	Table S2 - List of features used for building linear regression and random forest models for predictive modelling of mtDNA copy number
	Sl_no	Feature_name	Explanation, if any
	1	donor_age_at_diagnosis_years
	2	MT_SNV
	3	MT_INDEL
	4	Tumor_Purity
	5	Tumor_Ploidy
	6	NUC_SNV
	7	NUC_INDEL
	8	Total_Num_Mutations
	9	Perc_InsA
	10	Perc_InsC
	11	Perc_InsG
	12	Perc_InsN
	13	Perc_InsT
	14	Perc_DelA
	15	Perc_AtoC
	16	Perc_AtoG
	17	Perc_AtoT
	18	Perc_DelC
	19	Perc_CtoA
	20	Perc_CtoG
	21	Perc_CtoT
	22	Perc_DelG
	23	Perc_GtoA
	24	Perc_GtoC
	25	Perc_GtoT
	26	Perc_DelN
	27	Perc_DelT
	28	Perc_TtoA
	29	Perc_TtoC
	30	Perc_TtoG
	31	PercSNP
	32	PercINS
	33	PercDEL
	34	NumMissense_mutations
	35	NumNonsense_mutations
	36	NumSilent_mutations
	37	NumIntron_mutations
	38	NumSpliceSite_mutations
	39	Num3'UTR_mutations
	40	Num5'UTR_mutations
	41	NumlincRNA_mutations
	42	NuminFrameIndels
	43	NumframeShiftIndels
	44	NumdenovoStartInframe_mutations
	45	NumdenovoStartOutframe_mutations
	46	APOBECtCa_enrich
	47	tCa_to_G.tCa_to_T
	48	APOBECrtCa_enrich
	49	APOBECytCa_enrich
	50	APOBECytCa_enrich.APOBECrtCa_enrich
	51	rtCa_to_G.rtCa_to_T
	52	ytCa_to_G.ytCa_to_T
	53	NumGenesAff_MtLoc
	54	NumGenesAff_MtBp
	55	NumGenesAff_MtEit
	56	NumeGenesAff
	57	NumGenesTruncMut_MtLoc	Truncating mutations - Nonsense or FrameShiftIndels
	58	NumGenesTruncMut_MtBp	Truncating mutations - Nonsense or FrameShiftIndels
	59	NumGenesTruncMut_MtEit	Truncating mutations - Nonsense or FrameShiftIndels
	60	NumGenesTruncMut	Truncating mutations - Nonsense or FrameShiftIndels
	61	NumGenesNontruncMut_MtLoc	Missense or InframeIndels
	62	NumGenesNontruncMut_MtBp	Missense or InframeIndels
	63	NumGenesNontruncMut_MtEit	Missense or InframeIndels
	64	NumGenesNontruncMut	Missense or InframeIndels
	65	NumGenesSilentMut_MtLoc
	66	NumGenesSilentMut_MtBp
	67	NumGenesSilentMut_MtEit
	68	NumNumGenesSilentMut
	69	NumGenesTranscrEff_MtLoc	Intron or SpliceSite or 3'UTR or 5'UTR
	70	NumGenesTranscrEff_MtBp	Intron or SpliceSite or 3'UTR or 5'UTR
	71	NumGenesTranscrEff_MtEit	Intron or SpliceSite or 3'UTR or 5'UTR
	72	NumNumGenesTranscrEff	Intron or SpliceSite or 3'UTR or 5'UTR
	73	NumPromsAff_MtLoc
	74	NumPromsAff_MtBp
	75	NumPromsAff_MtEit
	76	NumPromsAff
	77	NumGenesCdsPromsAff_MtLoc
	78	NumGenesCdsPromsAff_MtBp
	79	NumGenesCdsPromsAff_MtEit
	80	NumGenesCdsPromsAff
	81	NumGenes_mtCNreg
	82	NumGeneTruncEff_mtCNreg	Truncating mutations - Nonsense or FrameShiftIndels
	83	NumGeneNontruncEff_mtCNreg	Missense or InframeIndels
	84	NumGeneSilentMut_mtCNreg
	85	NumGeneTranscrEff_mtCNreg	Intron or SpliceSite or 3'UTR or 5'UTR
	86	NumPromEff_mtCNreg
	87	NumGenesCdsPromEff_mtCNreg	No. of genes with either coding or promoter mutations that are associated with mtDNA copy number regulation
