## Supplementary tables for "Pan-cancer analysis reveals mtDNA copy number as a key determinant of mutational load and disease progression in cancer": TableS3.xlsx

### Sheet: Sheet1
	Table S3 - List of genes linked to mtDNA copy number regulation in human cells obtained from Gupta et al., 2023
	PRDM16
	MFN2
	FCGR2B
	SERTAD2
	FBXO48
	DGUOK
	TTC21A
	MFN1
	BANK1
	FGG
	TERT
	MEF2C
	DGKB
	CDK6
	CUX1
	C7orf73
	RRM2B
	TOP1MT
	ABO
	TFAM
	JMJD1C
	TWNK
	MRPL43
	SUFU
	RRM1
	STIM1
	MRPS35
	COPZ1
	PRKAB1
	PNP
	APEX1
	MAX
	MIEF2
	TOP3A
	SHMT1
	POLG2
	HGS
	SLC25A10
	SETBP1
	LONP1
	ABHD8
	MRPL34
	ADA
	SIRPA
	TUBB1
	ATP5F1E
	NDUFV3
	MCAT
	SLC25A5
