## Supplementary tables for "Pan-cancer analysis reveals mtDNA copy number as a key determinant of mutational load and disease progression in cancer": TableS4.xlsx

### Sheet: Sheet1
	Table S4 - Number of total samples in low and high copy number groups in 26 cancer types for gene expression analysis. The highlighted groups were excluded from our analysis owing to insufficient number of samples for differential expression analysis.
	CancerType	TotSamplesExpr	NumLowCopy	NumHighCopy
1	Biliary-AdenoCA	6	3	3
2	Bladder-TCC	22	11	11
3	Breast-AdenoCA	65	32	33
4	Breast-LobularCA	2	1	1
5	CNS-GBM	22	11	11
6	CNS-Oligo	14	7	7
7	Cervix-AdenoCA	2	1	1
8	Cervix-SCC	14	7	7
9	ColoRect-AdenoCA	40	20	20
10	Eso-AdenoCA	4	2	2
11	Head-SCC	24	12	12
12	Kidney-ChRCC	38	19	19
13	Kidney-RCC	71	36	35
14	Liver-HCC	64	32	32
15	Lung-AdenoCA	18	9	9
16	Lung-SCC	32	16	16
17	Lymph-BNHL	71	36	35
18	Lymph-CLL	54	26	28
19	Ovary-AdenoCA	70	35	35
20	Panc-AdenoCA	34	17	17
21	Prost-AdenoCA	6	3	3
22	SoftTissue-Leiomyo	14	7	7
23	SoftTissue-Liposarc	14	7	7
24	Stomach-AdenoCA	14	7	7
25	Thy-AdenoCA	18	9	9
26	Uterus-AdenoCA	38	19	19
