## Supplementary tables for "Pan-cancer analysis reveals mtDNA copy number as a key determinant of mutational load and disease progression in cancer": TableS5.xlsx

### Sheet: Sheet1
	Table S5 - Number of down- and up-regulated genes in 23 cancer types obtained from differential expression analysis
	CancerType	Dnreg	Upreg
	Biliary-AdenoCA	226	68
	Bladder-TCC	40	86
	Breast-AdenoCA	256	307
	CNS-GBM	25	25
	CNS-Oligo	69	152
	Cervix-SCC	54	134
	ColoRect-AdenoCA	473	696
	Head-SCC	71	77
	Kidney-ChRCC	111	135
	Kidney-RCC	912	1641
	Liver-HCC	2165	1810
	Lung-AdenoCA	223	95
	Lung-SCC	115	153
	Lymph-BNHL	1623	1131
	Lymph-CLL	381	857
	Ovary-AdenoCA	204	73
	Panc-AdenoCA	65	44
	Prost-AdenoCA	21	39
	SoftTissue-Leiomyo	324	543
	SoftTissue-Liposarc	150	147
	Stomach-AdenoCA	186	91
	Thy-AdenoCA	95	127
	Uterus-AdenoCA	148	283
