## Supplementary tables for "Pan-cancer analysis reveals mtDNA copy number as a key determinant of mutational load and disease progression in cancer": TableS7_alternative_splicing.xlsx

### Sheet: Sheet1
	TableS7 - Number of genes exhibiting alternative splicing between high- and low-mtDNA groups
	CancerType	NumGenes_AlternativeSplicing
1	Biliary-AdenoCA	14
2	CNS-GBM	3
3	ColoRect-AdenoCA	115
4	Kidney-ChRCC	2
5	Kidney-RCC	19
6	Liver-HCC	685
7	Lymph-BNHL	176
8	Lymph-CLL	1
9	Ovary-AdenoCA	4
10	Panc-AdenoCA	1
11	Prost-AdenoCA	1
12	SoftTissue-Leiomyo	5
13	Stomach-AdenoCA	4
