## Supplementary tables for "Pan-cancer analysis reveals mtDNA copy number as a key determinant of mutational load and disease progression in cancer": TableS8_alternative_splicing2.xlsx

### Sheet: Sheet1
	TableS8 - Genes exhibiting alternative splicing between high- and low-mtDNA groups in ColoRect-AdenoCA, Liver-HCC, Lymph-BNHL
	ColoRect-AdenoCA		Liver-HCC		Lymph-BNHL
	METTL1		SF3A2		ALG8
	VPS35L		NLRX1		SHMT2
	ACP1		SSBP4		AP5S1
	SEPHS1		BCL7B		SSR1
	MYB		ATP13A1		NFE2L1
	GLOD4		U2AF1		RARS1
	HEBP2		CTHRC1		FTSJ1
	CD63		ZNF43		SSBP4
	INTU		POLR3D		INTS10
	FAM32A		STYXL1		EIF4A1
	MPZL1		UQCR11		MMAB
	COMMD6		LSM14B		RPL34
	IRF3		PRPF39		EIF5A
	SLC7A5		ZNF319		TRIM28
	SPG21		ST6GALNAC2		IRF3
	HSPA8		GALNT3		SPG21
	WDR1		MTFMT		HBS1L
	RPL7A		PLEKHB2		HSPA8
	NDUFB2		CAP1		RFC4
	SH3YL1		FAM131A		ARNT2
	TTYH3		SUPT5H		ALDOA
	MKNK2		RPSA		STK25
	PRXL2B		WWP2		CCT3
	NACA		SHKBP1		TRAP1
	ATG7		CCN5		CTSC
	RPS6KA1		RPS19		SPECC1
	RPS2		MICAL2		MKNK2
	ZNF174		ZNF773		STAU2
	CARHSP1		CRB3		LETMD1
	KXD1		MKNK2		TMBIM6
	WDR33		ESRRA		YIF1B
	ADPGK		SLC38A10		CIRBP
	RAB5A		BSG		MGAT1
	RPL28		RPS13		RPS2
	COPS8		CEMIP		SF3B3
	CDC25B		REPIN1		TXNL4A
	RPS7		TFDP1		AAMP
	RPL18		SF3B3		CTSB
	CLK3		C12orf65		HCK
	CERS5		LRRC36		CNBP
	ABI1		DDX54		FAM156B
	POLR1C		CDH1		GTF3C2
	RTL10		TMEM229B		PFKM
	RPS9		POLD2		NDUFB5
	YWHAE		KXD1		RPL28
	CNOT2		RBM4		SEC31A
	IL32		RPS6		RPL18
	CSNK1E		CACFD1		RPL32
	GCSH		CEP112		NAE1
	SRSF10		PODNL1		PRPSAP2
	ATP6V0E1		RPL32		POLD1
	GRB2		SLC12A9		ALAS1
	PRKAR1A		METTL2B		CNOT10
	RACK1		MGLL		IMMP1L
	SHE		TRAPPC2		EIF3E
	ATPAF1		CCSER1		PABPC1
	UQCRC2		SH3GL1		EWSR1
	SLC25A37		PTPN18		ANAPC5
	DHRS9		PPP2R1A		HIBCH
	ASH1L		YKT6		ACSF3
	ZNF69		GPR160		HGS
	CRLS1		IMMP1L		COG4
	CYB561A3		SLC43A3		RELA
	SET		INTS11		RABL6
	LEMD2		KIAA0319L		FANCA
	EXT2		ZNF32		ADCY3
	EIF3M		CINP		RACK1
	PRR13		SNX6		DNMT1
	BOD1L1		RELA		PPAN
	GABARAP		SRP14		DNAJC7
	CNN2		CKMT2		PAQR6
	SDC2		MLF2		NSUN2
	RNPS1		VIM		CFL1
	TIMMDC1		SSR2		CHEK2
	PPFIA1		ATP5PO		UQCRB
	FYN		TNS1		PRELID1
	SMG1		SLC52A1		PAFAH1B2
	TIMM9		RBM38		APEX1
	HEPH		PPP1CB		HINT1
	SMAGP		ANO8		LPXN
	MYL6		GABRP		HERPUD1
	DHRS7		SSBP3		RNF121
	ACADVL		OGFR		SMTN
	RNF130		PDGFRB		HDLBP
	RPL6		CFL1		HS1BP3
	VPS51		RBBP4		PIEZO1
	CDK16		GUK1		ST6GALNAC6
	POLR2F		KIF23		GAPDH
	SAMD11		PNKP		GCDH
	ADGRG1		HIKESHI		ILF3
	SYNGR2		GET4		PRMT5
	SEPTIN2		TMEM129		GLUL
	PTPA		CORO1A		EPS15L1
	AP2A2		TOP2B		TMEM116
	FBL		GRK6		H3-3B
	HMGN1		ZFYVE21		DRG2
	MATR3		PGLS		CNN2
	TMEM267		APOL3		CDKN1A
	REXO2		SFRP4		HDAC7
	JPT1		RHOG		GATD1
	LRRFIP1		DHPS		ISY1
	CERS2		ITFG2		HJURP
	STX8		CNN2		PABPC4
	HSD11B1L		CHMP6		KNTC1
	CCT8		HDAC7		MRPL48
	FTH1		PABPN1		RPS3
	ENSA		CHTOP		RPL26
	PAK4		ARL16		EIF4G1
	ARCN1		TRAPPC12		FOXP1
	TCF7L2		ISY1		NAP1L1
	MAZ		SNX27		MCCC1
	EEF1D		ARFIP2		EEF2KMT
	BCAP29		CD74		POLRMT
	GLYR1		BEST3		PKM
	CAPG		ARMC10		RPL27A
			FAU		P4HB
			UFM1		CCT6A
			RHOC		PSMC6
			SERPINB6		TIMM9
			IL10RB		PITPNB
			FAM193A		UBE2V2
			NAP1L1		ATAD3A
			SYT9		QPCTL
			SHC4		UBE2V1
			VWA1		SDHA
			IAH1		FXYD2
			YIPF3		WRAP53
			RUFY1		TSPAN4
			OGG1		LRRC45
			SMARCE1		ATP5MC1
			MARK2		NUDT5
			COA1		RPS23
			SLC25A39		PUF60
			TOMM5		NAA10
			IRF1		MAPKAP1
			DENND2B		LCP1
			RPS23		STK11
			HMGB2		MED16
			AIP		PAICS
			LRIG3		POLR2F
			CANT1		FAM72A
			JOSD1		CHCHD6
			CCDC32		LSM5
			TUBB4A		PDCD5
			PHB2		MAN1B1
			FRMPD1		SAP30BP
			RAPGEF3		LAS1L
			MED16		NASP
			THY1		ERCC1
			LAMTOR1		RAP1B
			NSFL1C		BOD1
			MBD6		HMGN1
			VPS18		RPAP3
			PSD3		RBM7
			ARHGAP5		MDH1
			IQCE		RFXANK
			ECHDC2		COA8
			ELAVL1		SLC39A11
			SON		RECQL4
			ERI3		IPO11
			KIFC3		PTPN2
			GPR137		NOP56
			SLC27A1		NAT9
			POFUT1		SAR1A
			GNAI2		ZDHHC16
			ACOXL		RFC2
			VPS29		RPL18A
			RAD9B		DDX39A
			C19orf54		ELP3
			DDX39A		MGAT4B
			MUC20		HNRNPH1
			STAG2		RPLP0
			EEF1D		VMP1
			ELP3		GTF3C5
			THSD4		RAD54L
			RABL2A		LRPPRC
			HNRNPH1
			RPLP0
			ZYX
			KCTD10
			RPL31
			STRN4
			SCAPER
			CAMKK2
			SLC43A2
			SCAF1
			SH3GLB2
			PDCD10
			TUBB6
			TMPRSS15
			ABCB9
			EVA1C
			DHDDS
			MARVELD2
			NUP42
			PTBP2
			ERBB3
			MEAK7
			GTPBP8
			BCAR1
			NUMA1
			KATNBL1
			TPGS2
			SERTAD3
			THOP1
			GUCD1
			SLC7A6
			FAM53B
			TTYH3
			SPECC1
			GIT1
			APP
			NARF
			NF2
			FCHSD2
			TMEM248
			ZNF655
			CTSB
			ARHGDIA
			HP1BP3
			RPL28
			SLC35E1
			ST3GAL4
			PLD1
			PXN
			TMEM258
			PRMT1
			PTPRF
			RAB6A
			ACTN1
			SLC16A3
			ATP5F1A
			PPIA
			CCDC90B
			DNASE1L1
			BBOX1
			BAIAP2
			BBC3
			TADA2B
			ZNF700
			CCDC43
			IL32
			CSNK1E
			EXOSC9
			YTHDF1
			CNOT3
			RGL4
			ZKSCAN7
			RACK1
			BRD3
			OTUB1
			GNPTAB
			CDK4
			ATP5F1E
			TMEM205
			ZNF446
			GNA11
			PKIG
			MIA2
			CHEK2
			PRELID1
			GTF2F1
			NUBPL
			PPIG
			DAZAP1
			STX5
			MTG2
			XYLT2
			MACROH2A1
			UNC119
			AOPEP
			ZNF726
			RPL36
			SLC39A1
			NCDN
			TBL2
			CLIP3
			TPM3
			MTHFD2L
			EPHB1
			TAPBP
			CBY1
			LSR
			RPS3
			ERO1A
			SLC25A19
			TRIM11
			MORC4
			RNF41
			DCTN6
			USP6NL
			DIS3L
			GOLGA3
			CDK2
			VGLL4
			CACTIN
			AK5
			SPPL3
			NECAB3
			DRAM1
			RNF126
			SERF2
			PTPN6
			CCAR2
			DBP
			HERC2
			GPI
			ZNF500
			PTMA
			GSDMD
			GULP1
			TMEM243
			SEC23A
			ANKRD10
			CYB561
			TRAPPC3
			OBSCN
			ZNF277
			DNAL4
			PIGS
			ZBTB45
			RNH1
			NFYC
			TAF1C
			KCNMA1
			TNPO2
			SWAP70
			LEPROTL1
			SDR39U1
			SLC30A5
			CLBA1
			GUCY1B1
			LSAMP
			MVK
			ARID5A
			CNTROB
			IDH3G
			H2AZ2
			SUPT7L
			ATRAID
			HERPUD2
			COPS7A
			MCRS1
			BCKDHA
			ARPP19
			COA8
			SLC41A3
			PTBP1
			RSL1D1
			PPP2R5C
			OS9
			SF3B2
			DAB2IP
			GTPBP1
			GOLGB1
			GATAD2A
			XPO6
			SLC25A45
			FBLN1
			NDUFV1
			ARID3A
			TMUB2
			BTF3
			HNRNPD
			ACE
			SCD5
			CFAP298
			ENDOV
			SRPK1
			MAATS1
			CMC2
			SPOP
			MYB
			FKBP6
			ACTG1
			CLN6
			UBXN11
			GSK3A
			SARAF
			KLHL22
			HDDC2
			ZNF410
			SRRM1
			ZDHHC2
			NADSYN1
			STK25
			ARHGEF10
			ZFPL1
			ANXA5
			TMTC4
			TNFAIP8
			PLXNB2
			TAF6
			TM6SF1
			PRMT2
			ICE2
			CASK
			MTFR1L
			CALCOCO2
			RPL21
			PRR3
			UBALD2
			EXOC3
			KRT19
			NDUFB5
			SUMF2
			ELOF1
			GIT2
			SEC31A
			TMEM80
			ARHGAP9
			CSNK1G2
			STYK1
			ATP5MF
			MACF1
			ZNF616
			CD37
			PSMD9
			STK40
			LIG1
			ABI2
			OSBPL9
			ATP13A2
			SENP7
			CYTH3
			RABL6
			FIBP
			BRD4
			RARA
			GNB2
			GLB1L
			TTC23
			USF2
			MFF
			HNRNPUL1
			TLE5
			BEND6
			CXXC5
			ARHGAP1
			PACS1
			SUN1
			FAM86B1
			DDX23
			BCAT2
			SMTN
			TSPAN17
			ACD
			GABBR1
			UBE2J2
			PQBP1
			CX3CL1
			KLHDC4
			TIMM44
			STXBP2
			SMUG1
			BRPF1
			H3-3B
			FLOT2
			EVL
			PLD3
			ORMDL1
			U2AF1L4
			ATP6V0B
			CUEDC1
			HPCAL1
			R3HDM2
			CFLAR
			SUB1
			RWDD3
			BABAM2
			TMX2
			LRBA
			CHMP7
			KLC1
			ZDHHC7
			ZC2HC1C
			DUS3L
			APOL2
			TCEAL4
			G3BP2
			PRELID3A
			PFDN1
			SH3TC1
			P4HB
			PLOD3
			FAM111A
			SBNO2
			CS
			JADE2
			IL15
			GTF2A2
			SLC39A13
			MGRN1
			BAZ2A
			UBE2I
			ARHGAP27
			RBPMS
			ACOT11
			GALNT11
			DCTN2
			RGS3
			NAGK
			CCDC85C
			DBNL
			CYBC1
			SAR1B
			TSEN54
			IL18BP
			ILK
			HAUS2
			SMIM12
			ZNF875
			RFXANK
			NEURL1
			RPS15A
			UCKL1
			MOGS
			PDIA5
			MFSD12
			UNC13D
			CSNK2A1
			ERICH1
			CCNK
			RPL18A
			NGDN
			TXNDC15
			MPRIP
			SART1
			TNRC18
			TTC19
			SKP1
			SPC24
			VMP1
			PANX2
			CAPZA2
			TMEM184B
			HNRNPA1
			ARMC6
			EFTUD2
			RAB40C
			ZFP64
			NACC1
			MAX
			CD63
			CSNK1D
			PLD2
			METTL9
			USP48
			SPG21
			ISYNA1
			MFSD10
			HLA-DMA
			ALDOA
			XRCC3
			NIPA1
			HNRNPL
			PLAUR
			BABAM1
			DGLUCY
			RHCG
			DAZAP2
			ERC1
			FKBP9
			PDHA1
			SLIT3
			AK2
			FCGRT
			CDC20B
			DDOST
			BLOC1S1
			NACA
			UGP2
			RPL10
			STK24
			AKT1
			P4HA3
			CIRBP
			COL6A2
			VRK3
			SCAMP2
			B3GAT3
			RSKR
			HLA-DQB2
			UPP1
			USP11
			SNRNP70
			RNF14
			TAGLN2
			SGTA
			DMTF1
			BRF2
			NR1H2
			CNOT2
			RCAN2
			C1QTNF1
			ABHD8
			KHSRP
			TMBIM1
			SLC35A4
			DDX49
			KLC2
			SIPA1L1
			FAAP100
			LITAF
			DDX39B
			RPL36A
			RIPOR1
			CDKN2A
			POFUT2
			BRF1
			CDCA7L
			BET1L
			TUBA1B
			UBTF
			ITPKC
			TMEM18
			CYB561A3
			MCM5
			YPEL4
			KCNJ16
			URGCP
			APBB2
			MOB3A
			FZR1
			CCDC92
			GIPC1
			BDNF
			INPPL1
			RNPS1
			RNF4
			SH2B1
			OSBP2
			EIF3D
			MRPL48
			PCBP2
			AP2M1
			PHKG1
			ZNF667
			UBE2D4
			SRI
			C1orf159
			NAP1L4
			ZNF691
			RPL35A
			CDC42EP3
			MYL6
			WRAP53
			FBXL18
			MYL12A
			SF3B4
			KRT18
			MAP2K3
			STK11
			FXYD6
			CDK16
			FUT3
			TMEM134
			FN3KRP
			ATG13
			TMEM179B
			SLBP
			RAB35
			EIF2A
			PSMD2
			TACC2
			BRD9
			PTPA
			SF1
			CORO7
			HMGN1
			EIF1AD
			CALR
			CHURC1
			ZNF347
			FTH1
			GDPGP1
			GNAS
			ARCN1
			TAGLN
			CLHC1
			LXN
			BCL2L11
			DNMT1
			MYH9
			FAM234A
